# NeuroImgAgent: a multi-agent platform for cross-species fMRI analysis with evidence-gated quality control

**DOI:** 10.64898/2026.11.19.767770

**Authors:** Jianyu Yuan, Hongtao Zhang, Liwen Wan, Yuanxi Shen, Zhifei Zhu, Yexin Han, Zeping Xie, Pingfu Wang, Qian Wan, Xiaojing Long, Chao Zou, Dong Liang, Hairong Zheng, Ye Li, Yi He

## Abstract

Cross-species functional MRI analysis requires coordinating specialized workflows and assessing intermediate outputs. We present NeuroImgAgent, a multi-agent platform driven by large language models that translates natural-language requests into workflows for humans, macaques, rats and mice. Quantitative checks and vision-language model assessments determine whether processing continues, enters bounded recovery or stops. Across 268 paired cases, preprocessing metrics were broadly comparable to those of fMRIPrep, AFNI and RABIES. With GPT-5.5, NeuroImgAgent corrected 111 of 120 induced orientation errors and passed all 52 intent-recognition and planning tasks, 8 of 9 recovery tasks and 11 of 14 tool-construction tasks on NeuroAgentBench. In 120 paired challenge cases, the full configuration increased usability from 76.7% to 92.5%, as assessed by blinded experts, and reduced unusable outputs delivered without warning from 18.3% to 4.2% of cases relative to quality-control ablation.
