## Supplementary Table 1 for "NeuroImgAgent: a multi-agent platform for cross-species fMRI analysis with evidence-gated quality control"

### Sheet: Table S1
Table S1 | Datasets and registration templates used in the four-species evaluation
n denotes the number of cases in each study cohort. Of the 175 human cases, 5 lacked T1w images and could not be processed by fMRIPrep; the QC-FC comparison therefore included 170 paired cases. Voxel dimensions describe the image grids.
Cases used	Human	Macaque	Rat	Mouse
	175	30	30	38
Species	Dataset / cohort	Repository / institution	Accession / source	Condition / modality	n used	Field strength	BOLD resolution (mm)	Structural resolution (mm)	Registration template	Template resolution (mm)	Dataset license / access	Template license / status	Verification notes
Human	UCLA CNP	UCLA / OpenNeuro	ds000030	Resting-state fMRI	122	3 T	3.000 × 3.000 × 4.000	1.000 isotropic (T1w)	MNI152NLin2009cAsym	2.000 isotropic	CC0	MNI permission notice; retain copyright notice	122 cases in total; 117 included in the QC-FC comparison. Five lacked the T1w images required by fMRIPrep.
Human	HNU CoRR	Hangzhou Normal University / CoRR	CoRR HNU1	Resting-state fMRI	15	3 T (GE)	3.438 × 3.438 × 3.400	1.000 × 0.977 × 0.977 (T1w)	MNI152NLin2009cAsym	2.000 isotropic	CoRR/FCP-INDI terms: registration required; non-commercial use	MNI permission notice; retain copyright notice	Field strength from HNU1 documentation; voxel dimensions from NIfTI headers.
Human	HCP 3T REST1	Human Connectome Project	HCP Young Adult, S1200 archive (HCP_1200)	REST1	10	3 T	2.000 isotropic	0.700 isotropic (T1w)	MNI152NLin2009cAsym	2.000 isotropic	HCP Open Access Data Use Terms; registration required	MNI permission notice; retain copyright notice	Unprocessed files match the S1200 archive by size and MD5. The original download record was not retained.
Human	Midnight Scan Club	Washington University / OpenNeuro	ds000224, v1.0.4	Resting-state fMRI	10	3 T	4.000 isotropic	~0.800 isotropic (T1w)	MNI152NLin2009cAsym	2.000 isotropic	CC0	MNI permission notice; retain copyright notice	Archived dataset metadata identifies version 1.0.4; ten participants were used.
Human	Movie-viewing dataset	MIT / OpenNeuro	ds000228	Naturalistic movie viewing	10	3 T	3.000 × 3.000 × 3.300	1.000 isotropic (T1w)	MNI152NLin2009cAsym	2.000 isotropic	PDDL	MNI permission notice; retain copyright notice	All 10 movie-viewing cases were included in the 170-case QC-FC comparison.
Human	UMR-5T	Institutional cohort / OpenNeuro	ds008970, v1.1.0	Resting-state fMRI	8	5 T	1.600 isotropic	0.464 × 0.464 × 0.467 reconstructed (T1w; protocol label 0.7 mm)	MNI152NLin2009cAsym	2.000 isotropic	CC0; public OpenNeuro release v1.1.0	MNI permission notice; retain copyright notice	Values are from sub-01 DICOM headers. T1w dimensions describe the reconstructed grid; the protocol label is 0.7 mm.
Macaque	AFNI demonstration data	AFNI plus contributing PRIME-DE sites	AFNI macaque demos	6 resting-state cases + 1 task case	7	3 T where retained; otherwise not reported	1.250–1.700 isotropic	0.500–0.600 isotropic (T1w)	NMT v2.1 symmetric	0.500 isotropic	Source-specific PRIME-DE terms; no separate AFNI demo data licence	Publicly distributed by AFNI; citation requested; no explicit data licence identified	Includes Messinger, NIN and Cermep examples and one AFNI task example; data terms vary by source.
Macaque	University of Oxford	PRIME-DE	Oxford site	Resting-state fMRI	10	3 T	2.000 isotropic	0.500 isotropic (T1w)	NMT v2.1 symmetric	0.500 isotropic	CC BY-NC-SA; Oxford site access terms apply	Publicly distributed by AFNI; citation requested; no explicit data licence identified
Macaque	University of Wisconsin–Madison	PRIME-DE	UW–Madison site 2 subset	Resting-state fMRI	10	3 T	2.188 × 3.100 × 2.188	0.273 × 0.500 × 0.273 (T1w)	NMT v2.1 symmetric	0.500 isotropic	CC BY-NC-SA	Publicly distributed by AFNI; citation requested; no explicit data licence identified	Ten participants from UW–Madison site 2; voxel dimensions from NIfTI headers.
Macaque	NeuroSpin	PRIME-DE	NeuroSpin site	Resting-state fMRI; no T1w	3	3 T	1.000 isotropic	Not available for these cases	NMT v2.1 symmetric	0.500 isotropic	CC BY-NC-SA	Publicly distributed by AFNI; citation requested; no explicit data licence identified	Voxel dimensions from NIfTI headers; no anatomical image was available for these cases.
Rat	StandardRat site 3001	OpenNeuro	ds004116	Resting-state fMRI	6	9.4 T	0.400 × 0.400 × 1.100	0.200 × 0.200 × 1.100 (T2w)	Fischer 344 atlas	0.060 isotropic	CC0	CC BY 4.0	Field strength and resolution verified from sub-300100 sidecars and NIfTI headers.
Rat	StandardRat site 3002	OpenNeuro	ds004116	Resting-state fMRI	6	7.05 T	0.400 × 0.400 × 1.100	0.200 × 0.200 × 1.100 (T2w)	Fischer 344 atlas	0.060 isotropic	CC0	CC BY 4.0	Field strength and resolution verified from sub-300200 sidecars and NIfTI headers.
Rat	StandardRat site 3005	OpenNeuro	ds004116	Resting-state fMRI	6	17.15 T	0.400 × 0.400 × 1.100	0.200 × 0.200 × 1.100 (T2w)	Fischer 344 atlas	0.060 isotropic	CC0	CC BY 4.0	Field strength and resolution verified from sub-300500 sidecars and NIfTI headers.
Rat	StandardRat site 3007	OpenNeuro	ds004116	Resting-state fMRI	6	9.4 T	0.400 × 0.400 × 1.100	0.200 × 0.200 × 1.100 (T2w)	Fischer 344 atlas	0.060 isotropic	CC0	CC BY 4.0	Field strength and resolution verified from sub-300700 sidecars and NIfTI headers.
Rat	StandardRat site 3012	OpenNeuro	ds004116	Resting-state fMRI	6	4.7 T	0.400 × 0.400 × 1.100	0.200 × 0.200 × 1.100 (T2w)	Fischer 344 atlas	0.060 isotropic	CC0	CC BY 4.0	Field strength and resolution verified from sub-301200 sidecars and NIfTI headers.
Mouse	REST-AWK	OpenNeuro	ds001653	Awake, isoflurane and medetomidine–isoflurane	5	11.7 T	0.189 × 0.150 × 0.400	0.085 × 0.090 × 0.400 (anatomical)	DSURQE	0.040 isotropic	CC0 (upstream OpenNeuro metadata)	No explicit data licence stated by MICe; source publications listed	Selected subjects are the c11 acquisition subset; voxel dimensions from NIfTI headers.
Mouse	Montreal Douglas CIC	OpenNeuro	ds004125	Isoflurane, dexmedetomidine and combined conditions	5	7.05 T	0.249 × 0.250 × 0.500	0.100 isotropic (anatomical)	DSURQE	0.040 isotropic	CC0 (upstream OpenNeuro metadata)	No explicit data licence stated by MICe; source publications listed	Field strength and resolution verified from sub-MFC054–058 sidecars and NIfTI headers.
Mouse	3xTG-AD	OpenNeuro	ds001890, v1.0.1	3xTG-AD and control resting-state fMRI	5	11.75 T (Bruker)	0.189 × 0.150 × 0.400	0.085 × 0.090 × 0.400 (anatomical)	DSURQE	0.040 isotropic	CC0, as stated in Mandino et al. (2022)	No explicit data licence stated by MICe; source publications listed	Field strength and CC0 statement from Mandino et al. (2022); these fields are absent from the dataset JSON.
Mouse	Grandjean multisite BOLD-only	OpenNeuro	ds001720	Three site × coil × anesthesia configurations	15	7–11.7 T at dataset level; configuration mapping not retained	0.180 × 0.500 × 0.180; 0.263 × 0.500 × 0.233; or 0.200 × 0.750 × 0.200	Not included in the BOLD-only subset	DSURQE	0.040 isotropic	Publicly accessible; License field unspecified in v1.0.2 metadata	No explicit data licence stated by MICe; source publications listed	Five subjects per configuration; voxel dimensions from NIfTI headers.
Mouse	Local awake cohort	Institutional cohort / OpenNeuro	ds009028, v1.0.0	Awake resting-state fMRI	8	9.4 T	0.198 × 0.198 × 0.400	0.049 × 0.049 × 0.400 to 0.099 × 0.099 × 0.400 (T2w)	DSURQE	0.040 isotropic	CC0; public OpenNeuro release v1.0.0	No explicit data licence stated by MICe; source publications listed	Eight awake mice included in the paired comparison.

### Sheet: Sources and notes
Table S1 sources and definitions
Scope	Human total = 175 (QC-FC comparison: 170); macaque total = 30; rat total = 30; mouse total = 38.
Human FC analysis	Of the 175 human cases, 5 lacked T1w images and could not be processed by fMRIPrep. The QC-FC comparison therefore included 170 paired cases, including all ten ds000228 movie-viewing cases.
Macaque composition	AFNI demo: 6 resting-state + 1 task case; UW–Madison: 10; Oxford: 10; NeuroSpin: 3.
Rat composition	OpenNeuro ds004116: five acquisition sites, six cases per site.
Mouse composition	15 anatomical cases (5 each from ds001653, ds004125 and ds001890), 15 BOLD-only cases from ds001720, and 8 effective local awake pairs.
ID	Scope	Source	Source reference / URL	Evidence used	Status
S01	Final cohort counts	Participant inclusion records for the human cohort	Not applicable (study-derived sample counts)	ds000030: 122; HNU: 15; HCP: 10; ds000224: 10; ds000228: 10; UMR-5T: 8. Total: 175.	175 human cases in total
S02	Human methods	Eligibility for the human QC-FC comparison	Not applicable (analysis-specific inclusion criteria)	Of the 175 human cases, 5 ds000030 cases lacked T1w images and could not be processed by fMRIPrep. The QC-FC comparison included the remaining 170 cases, including all 10 ds000228 movie-viewing cases.	QC-FC comparison: 170 paired cases
S03	UCLA CNP	OpenNeuro ds000030	https://openneuro.org/datasets/ds000030	Accession and CC0; NIfTI images and sidecars provide acquisition parameters.	Public dataset; CC0
S04	HNU	CoRR HNU1 documentation and NIfTI headers	https://fcon_1000.projects.nitrc.org/indi/CoRR/html/hnu_1.html https://fcon_1000.projects.nitrc.org/indi/req_access.html	3 T GE; NIfTI voxel sizes 3.4375 × 3.4375 × 3.4 mm and 1.0 × 0.9766 × 0.9766 mm. INDI registration permits non-commercial use.	Registration required; non-commercial use
S05	HCP	HCP Young Adult S1200 archive; public HCP_1200 file index	https://www.humanconnectome.org/study/hcp-young-adult/document/1200-subjects-data-release https://github.com/datalad-datasets/human-connectome-project-openaccess	10 selected participants: 314/314 files match the HCP_1200 index by size and MD5; 3 T, 2-mm BOLD, 0.7-mm T1w.	HCP S1200 archive; registration required
S06	MSC	OpenNeuro ds000224 v1.0.4	https://openneuro.org/datasets/ds000224/versions/1.0.4	CC0 and acquisition metadata.	Public dataset; CC0
S07	Movie viewing	OpenNeuro ds000228	https://openneuro.org/datasets/ds000228	PDDL and acquisition metadata.	Public dataset; PDDL
S08	UMR-5T	OpenNeuro ds008970 v1.1.0; study DICOM headers	https://doi.org/10.18112/openneuro.ds008970.v1.1.0	Public CC0 release; 9 participants. Sub-01 DICOM headers support 5 T, 1.6-mm BOLD and reconstructed submillimetre T1w.	Public CC0 release; acquisition parameters from sub-01
S09	Macaque Oxford	PRIME-DE Oxford; study subset records	https://fcon_1000.projects.nitrc.org/indi/PRIME/oxford.html https://fcon_1000.projects.nitrc.org/indi/PRIME/oxford_agreement.html	Study subset n=10; 3 T; 2-mm BOLD; 0.5-mm T1w; CC BY-NC-SA. Support: MRC UK, BBSRC UK and Wellcome Trust.	Subject to Oxford site access terms
S10	Macaque UW–Madison	PRIME-DE UW–Madison; study subset records	https://fcon_1000.projects.nitrc.org/indi/PRIME/uwmadison.html	n=10 and PRIME-DE provenance; voxel dimensions from NIfTI headers.	PRIME-DE; CC BY-NC-SA
S11	Macaque NeuroSpin	PRIME-DE NeuroSpin; study subset records	https://fcon_1000.projects.nitrc.org/indi/PRIME/neurospin.html	n=3, 3 T, CC BY-NC-SA; no T1w available; BOLD voxel dimensions from NIfTI headers.	PRIME-DE; CC BY-NC-SA
S12	Macaque counts	Multisite macaque cohort records	This study: macaque cohort composition	AFNI 7, UW–Madison 10, Oxford 10, NeuroSpin 3.	Study-specific subset
S13	AFNI macaque demos	AFNI macaque demo documentation; study image headers	https://afni.nimh.nih.gov/pub/dist/doc/htmldoc/nonhuman/macaque_demos/demo_rest_fmri.html	Mixed AFNI and PRIME-DE examples; voxel-size range derived from all seven study cases.	Source-specific PRIME-DE terms apply
S14	Rat	OpenNeuro ds004116 dataset_description.json and sidecars	https://openneuro.org/datasets/ds004116	CC0; site-specific field strengths and voxel sizes.	Public dataset; CC0
S15	Mouse public cohorts	Study cohort record; OpenNeuro metadata; Mandino et al. (2022)	https://openneuro.org/datasets/ds001653 https://openneuro.org/datasets/ds004125 https://doi.org/10.18112/openneuro.ds001890.v1.0.1 https://openneuro.org/datasets/ds001720/versions/1.0.2 https://doi.org/10.1177/0271678X221082016	Accession mapping checked against study subject IDs. Upstream metadata: ds001653 and ds004125 state CC0; ds001720 v1.0.2 leaves License blank. Mandino et al. (2022) links ds001890 v1.0.1 to the 11.75-T acquisition and states CC0; its JSON lacks those fields.	Dataset-specific terms are detailed in the evidence column
S16	Mouse local awake cohort	OpenNeuro ds009028 v1.0.0; study cohort records	https://doi.org/10.18112/openneuro.ds009028.v1.0.0	Eight awake mice included in the paired comparison.	Public CC0 release; study subset n = 8
S17	MNI template	TemplateFlow MNI152NLin2009cAsym metadata and LICENSE	https://github.com/templateflow/tpl-MNI152NLin2009cAsym/blob/master/LICENSE	2-mm template used; permission notice permits use/copy/modify/distribute without fee if copyright notice is retained.	MNI permission notice applies
S18	NMT template	AFNI NMT v2 documentation and official v2.1 bundle	https://afni.nimh.nih.gov/pub/dist/doc/htmldoc/nonhuman/macaque_tempatl/template_nmtv2.html	NMT v2.1 symmetric, 0.5 mm. Cite Jung et al. (2021), doi:10.1016/j.neuroimage.2021.117997, and Seidlitz et al. (2018), doi:10.1016/j.neuroimage.2017.04.063.	Citation information available; no explicit data licence in inspected bundle
S19	Fischer 344 template	Goerzen et al. atlas record	https://doi.org/10.5281/zenodo.3700210	60-µm atlas; CC BY 4.0.	CC BY 4.0
S20	DSURQE template	MICe Mouse Brain Atlases: DSURQE	https://mouseimagingcenter.atlassian.net/wiki/spaces/MICePub/pages/9240974/Mouse+Brain+Atlases	DSURQE version 1 (23 August 2016), 40-µm average; source publications listed by MICe. RABIES software terms do not establish the atlas data licence.	No explicit data licence stated on provider page
S21	Acquisition parameters	Actual image headers and sidecars	Study image headers and sidecars (author-held source records)	NIfTI voxel sizes and DICOM acquisition values used in the main table.	Acquisition parameters from study image headers
