## Supplementary Table 2 for "NeuroImgAgent: a multi-agent platform for cross-species fMRI analysis with evidence-gated quality control"

### Sheet: Reference workflows
Supplementary Table 2 | Reference-workflow commands
Pipeline	Version	Command
fMRIPrep	24.1.1 (nipreps/fmriprep:24.1.1)	docker run --rm \ -v <BIDS>:/data:ro \ -v <OUT>:/out \ -v <WORK>:/work \ [-v <FS_LICENSE>:/opt/freesurfer/license.txt:ro] \ nipreps/fmriprep:24.1.1 \ /data /out participant \ --participant-label <SUBJECT> \ [--task-id <TASK>] \ --fs-no-reconall \ --skip-bids-validation \ --nthreads <N> --omp-nthreads <N> --mem-mb <MB> \ --output-spaces MNI152NLin2009cAsym:res-2 \ --notrack \ -w /work
AFNI	AFNI_26.1.00	@animal_warper \ -input <T1w> \ -input_abbrev <SUBJECT>_anat \ -base NMT_v2.1_sym_05mm_SS.nii.gz \ -base_abbrev NMT2 \ -atlas_followers CHARM_in_NMT_v2.1_sym_05mm.nii.gz D99_atlas_in_NMT_v2.1_sym_05mm.nii.gz \ -atlas_abbrevs CHARM D99 \ -seg_followers NMT_v2.1_sym_05mm_segmentation.nii.gz \ -seg_abbrevs SEG \ -skullstrip NMT_v2.1_sym_05mm_brainmask.nii.gz \ -outdir <AW_OUT> \ -ok_to_exist afni_pr…
RABIES	0.5.1 (gabdesgreg/rabies:0.5.1)	apptainer run --cleanenv \ -B <BIDS>:/input:ro \ -B <OUT>:/output \ rabies_0.5.1.sif \ -p MultiProc \ --local_threads 8 \ --scale_min_memory 1.0 \ --min_proc 1 \ --verbose 1 \ --inclusion_ids /output/inclusion_ids.txt \ -f preprocess \ [--bold_only] \ --HMC_option optim \ --detect_dummy \ --anat_inho_cor method=SyN,otsu_thresh=2,multiotsu=false \ --bold_inho_cor method=Rigid,otsu_thresh=2,multiot…
fMRIPrep: case-specific settings		--task-id rest: ds000030, HCP, HNU and some ds000224 runs; no --task-id for the other ds000224 runs, ds000228 and UMR-5T. UMR-5T (8 cases): run without --fs-no-reconall (FreeSurfer surface reconstruction enabled), with --output-spaces MNI152NLin2009cAsym:res-2 anat and without --notrack. Thread and memory settings varied between runs (4-16 threads; 16-80 GB).
AFNI: case-specific settings		The AFNI command above was run for 29 resting-state runs; settings that differed between runs are listed here. -cost lpc+ZZ: Oxford (10), UW-Madison (10) and AFNI demonstration sub-032222, sub-032223, sub-032309. -cost lpa+ZZ: NeuroSpin (3) and AFNI demonstration sub-01, sub-02, sub-03. -rigid_body: AFNI demonstration sub-03, sub-032223 and sub-032309 only. -align_unifize_epi no: AFNI demonstrati…
RABIES: case-specific settings		--bold_only and fast_commonspace=true: mouse cohort without anatomical images (ds001720). fast_commonspace=false for the rat, anatomical-mouse and awake-mouse cohorts. Rat: --anat_template, --brain_mask, --WM_mask, --CSF_mask, --vascular_mask and --labels pointed to Fischer 344 template files. Awake-mouse cohort (8 cases): additionally --apply_despiking and --commonspace_resampling 0.2x0.4x0.2, w…
