## Supplementary Table 4 for "NeuroImgAgent: a multi-agent platform for cross-species fMRI analysis with evidence-gated quality control"

### Sheet: Supplementary Table 4
Supplementary Table 4 | NeuroAgentBench task hierarchy and scoring contracts (L1–L5)
The manuscript-facing name NeuroAgentBench is used here; the corresponding L1–L5 source-code registry is named NeuroImgBench. A case passes only when all blocking level-specific criteria are satisfied.
Level	Input	Expected output	Scoring rule
L1 — Intent recognition and routing	A natural-language analysis request and an isolated lightweight BIDS subject view or data profile. Seven scenario families span human, macaque, rat and mouse data: explicit resting-state and task requests, implicit species/task inference, product-keyword requests, conflicting species labels, multisignal inference and missing-anatomy inputs.	decision.json and plan.json, with data_profile.json or log evidence where required. The output must identify the species, modality/paradigm and research type, select the compatible pipeline template and stop before execution.	Per-case YAML/JSON oracles check required files and exact or allowed values for species, paradigm, research_type and template_id, plus anatomy, species-source or log evidence when specified. A case passes only when every required check passes. The within-case score is passed checks divided by all checks; the level pass rate is passed cases divided by all cases.
L2 — Data-aware workflow planning	A natural-language request and a BIDS stub with controlled modality and metadata variations. Tasks cover species-specific template plans, task and resting-state pipelines, missing anatomy, preprocessing-only requests, semi-structured slot edits, field-map present/absent logic, novel intents, missing-tool requests, reflector pruning, plan-contract validation and repeated identical requests.	A valid, executable DAG in plan.json, accompanied by the decision/data profile. The plan must use the correct template, contain all required nodes, exclude incompatible nodes, resolve or expose decision slots, handle field maps and missing tools correctly, satisfy the plan contract and preserve the same semantic pipeline structure across repeated runs.	The oracle applies file-presence, exact/in-set JSON, required/forbidden-node, node-count, slot-decision, justification, planning-mode, tool-request and plan-contract checks. The repeatability case hashes the ordered tool/dependency skeleton across at least ten plans and applies the declared stability threshold (normally 1.0). Every blocking check must pass for the case to pass.
L3 — Fault diagnosis and bounded recovery	Real human ds000030 subject or cohort runs with controlled failures: invalid smoothing parameters, an unseen brain-extraction error, a zero-mask output-contract violation, subject-specific cohort failures, interruption and restart, circuit-breaker threshold reached/not reached, and primary-plus-fallback success or failure.	execution_record.json, and execution_record_resumed.json for restart testing. Records must contain structured root-cause evidence, rule or LLM-RCA provenance, parameter changes, subject-isolated status and error context, checkpoint consistency, circuit-breaker/HITL state, fallback events, and fail-closed downstream behavior.	Each case is graded against its oracle using exact/in-set values, numeric ranges, required keys, non-empty or excluded lists, and cross-file plan-hash/attempt-count checks. The nine end-to-end cases must satisfy all declared checks; integration tests separately exercise missing-dependency, resource-exhaustion and category-coverage paths. Seeded faults are deterministic, whereas LLM-RCA behavior i…
L4 — Tool construction, reuse and generalization	Natural requests or fixed scientific requirements plus isolated synthetic NIfTI/catalog fixtures. Four routing cases test BUILD, REUSE, CLARIFY and REJECT; six construction cases cover tSNR, DVARS, fALFF, multi-echo T2*/S0, tissue-grouped carpet plots and multi-run QC; two end-to-end cases test build/register/execute and semantic reuse; two held-out cases test four-species transfer and fail-close…	A correct route decision and, when building is required, framework-compliant tool code, validation evidence, a single enabled registry entry, execution_result.json, scientifically valid numerical or image products and hash-bound provenance. Reuse must not trigger code generation or catalog growth; held-out execution must leave the generated source unchanged and reject invalid inputs safely.	A case passes only when all blocking automatic acceptance items pass: exact routing, execution contract, independent numerical oracle, JSON/artifact structure, registry state, safety or metamorphic checks, and exact input/output identity. Manual image review is non-blocking and excluded. Tracks are reported separately; the headline is end_to_end_success_at_1, with first-attempt and repair success…
L5 — End-to-end single- versus multi-agent evaluation	A natural-language analysis request and raw fMRI data for 40 cases, ten each from human, macaque, rat and mouse. NeuroImgAgent and a single ReAct agent using GPT-5.5 processed the same cases from raw input to final report.	A complete, internally consistent execution trace from profiling and planning through execution, valid final derivatives, evidence-based QC, bounded recovery when applicable, and an accurate report with provenance linking every required product to its inputs and processing steps.	Both systems were scored with the same stage-specific checklist covering five stages: input and routing, planning and tool selection, execution and outputs, quality control and recovery, and reporting. Validation points within each stage, subjects and species receive equal weight; each stage score is the weighted fraction of validation points passed.
