## Supplementary Table 5 for "NeuroImgAgent: a multi-agent platform for cross-species fMRI analysis with evidence-gated quality control"

### Sheet: Tool registry
Supplementary Table 5 | Tool registry
Tool name	Source software	Version
apply_transforms	ANTs antsApplyTransforms; FSL/MCFLIRT transforms; SimpleITK conventions	ANTs 2.6.5-gfdce4d2; FSL 6.0.7.21; SimpleITK 2.5.5
bias_correction	ANTs N4BiasFieldCorrection	ANTs 2.6.5-gfdce4d2
bold_inho_correction	ANTs N4 / registration; FSL mask utilities	ANTs 2.6.5-gfdce4d2; FSL 6.0.7.21
bold_reference	NeuroImgAgent Python; ANTs/SimpleITK reference helpers	NeuroImage Agent 0.1.0 (deploy 89cc35bd); ANTs 2.6.5-gfdce4d2; SimpleITK 2.5.5
brain_extraction	ANTs; FSL; NeuroImgAgent mask selection	ANTs 2.6.5-gfdce4d2; FSL 6.0.7.21; deploy 89cc35bd
brain_extraction_epi	ANTs registration/mask warp; FSL utilities	ANTs 2.6.5-gfdce4d2; FSL 6.0.7.21
combine_echoes	NeuroImgAgent Python; fMRIPrep/Posse-style T2* optimal combination	NeuroImage Agent 0.1.0 (deploy 89cc35bd); NumPy runtime 2.4.3
confound_extractor	NeuroImgAgent Python; NiBabel/NumPy/SciPy/Pandas; transform metadata from FSL/SimpleITK	deploy 89cc35bd; NiBabel 5.4.2; NumPy runtime 2.4.3; SciPy 1.17.1; Pandas lock 3.0.2
confound_regression	NeuroImgAgent Python; NiBabel/NumPy/SciPy/Pandas	deploy 89cc35bd; NiBabel 5.4.2; NumPy runtime 2.4.3; SciPy 1.17.1; Pandas lock 3.0.2
despiking	AFNI 3dDespike; median-filter fallback	AFNI_26.1.00; fallback uses project Python environment
dfc	NeuroImgAgent Python / NumPy	deploy 89cc35bd; NumPy runtime 2.4.3
distortion_correction	FSL TOPUP/applytopup; ANTs SyN-SDC; NeuroImgAgent guards	FSL 6.0.7.21; ANTs 2.6.5-gfdce4d2; deploy 89cc35bd
dummy_scan_detector	NeuroImgAgent Python / NiBabel / NumPy	deploy 89cc35bd; NiBabel 5.4.2; NumPy runtime 2.4.3
epi_mask	FSL BET2; AFNI 3dAutomask; ANTs warp; Python QC	FSL 6.0.7.21; AFNI_26.1.00; ANTs 2.6.5-gfdce4d2
estimate_motion_params	ANTs antsMotionCorrStats; FSL MCFLIRT; AFNI 3dvolreg; SimpleITK	ANTs 2.6.5-gfdce4d2; FSL 6.0.7.21; AFNI_26.1.00; SimpleITK 2.5.5
fc_figure	Matplotlib / NumPy	Matplotlib lock 3.10.9; NumPy runtime 2.4.3
fc_matrix	Nilearn / NiBabel / NumPy / Pandas	Nilearn 0.13.1; NiBabel 5.4.2; NumPy runtime 2.4.3; Pandas lock 3.0.2
filtering	FSL fslmaths	FSL 6.0.7.21
first_level_glm	NeuroImgAgent Python / NiBabel / NumPy	deploy 89cc35bd; NiBabel 5.4.2; NumPy runtime 2.4.3
fix_orientation_anat	NeuroImgAgent Python / NiBabel / SciPy / Matplotlib; optional VLM review	deploy 89cc35bd; NiBabel 5.4.2; SciPy 1.17.1; Matplotlib lock 3.10.9
fix_orientation_func	NeuroImgAgent Python / NiBabel / SciPy / Matplotlib; optional VLM review	deploy 89cc35bd; NiBabel 5.4.2; SciPy 1.17.1; Matplotlib lock 3.10.9
fmriprep	fMRIPrep BIDS-App	24.1.1 (pinned Docker image tag)
func_to_anat_registration	FSL FLIRT/BBR; ANTs linear+SyN; AFNI 3dAutomask	FSL 6.0.7.21; ANTs 2.6.5-gfdce4d2; AFNI_26.1.00
motion_correction	Engine-selected: FSL MCFLIRT, AFNI 3dvolreg, ANTs antsMotionCorr, or SimpleITK	FSL 6.0.7.21; AFNI_26.1.00; ANTs 2.6.5-gfdce4d2; SimpleITK 2.5.5
plot_activation	Nilearn / Matplotlib project visualization code	Nilearn 0.13.1; Matplotlib lock 3.10.9; deploy 89cc35bd
qc_index	NeuroImgAgent Python / HTML dashboard generator	NeuroImage Agent 0.1.0 (deploy 89cc35bd)
qc_metrics	NeuroImgAgent Python / NiBabel / Nilearn / NumPy / SciPy	deploy 89cc35bd; NiBabel 5.4.2; Nilearn 0.13.1; NumPy runtime 2.4.3; SciPy 1.17.1
qc_report	NeuroImgAgent Python QC report generator	NeuroImage Agent 0.1.0 (deploy 89cc35bd)
rabies_raw_mask	ANTs antsApplyTransforms; NiBabel / NumPy / SciPy	ANTs 2.6.5-gfdce4d2; NiBabel 5.4.2; NumPy runtime 2.4.3; SciPy 1.17.1
registration	ANTs registration; FSL FLIRT; AFNI 3dAutomask	ANTs 2.6.5-gfdce4d2; FSL 6.0.7.21; AFNI_26.1.00
resting_state_postprocess	NeuroImgAgent Python / NiBabel / NumPy / Matplotlib	deploy 89cc35bd; NiBabel 5.4.2; NumPy runtime 2.4.3; Matplotlib lock 3.10.9
robust_brain_extraction	Alias of brain_extraction wrapper: ANTs; FSL; NeuroImgAgent mask selection	ANTs 2.6.5-gfdce4d2; FSL 6.0.7.21; deploy 89cc35bd
seed_fc	NeuroImgAgent Python / NiBabel / NumPy	deploy 89cc35bd; NiBabel 5.4.2; NumPy runtime 2.4.3
slice_timing	AFNI 3dTshift or FSL slicetimer (auto prefers 3dTshift)	AFNI_26.1.00; FSL 6.0.7.21
smoothing	FSL fslmaths	FSL 6.0.7.21
threshold_stat_map	NeuroImgAgent Python statistical-thresholding code	NeuroImage Agent 0.1.0 (deploy 89cc35bd); SciPy 1.17.1
tissue_segmentation	FSL FAST; ANTs transform application	FSL 6.0.7.21; ANTs 2.6.5-gfdce4d2
vlm_reg_qc	NeuroImgAgent objective metrics + configured VLM provider	NeuroImage Agent 0.1.0 (deploy 89cc35bd); provider/model is run-config dependent
